# Identifying Human Specific Adverse Outcome Pathways of Per- and Polyfluoroalkyl Substances Using Liver-Chimeric Humanized Mice

**DOI:** 10.1101/2023.02.01.526711

**Authors:** Dakota R. Robarts, Diego Paine-Cabrera, Manasi Kotulkar, Kaitlyn K. Venneman, Sumedha Gunewardena, J. Christopher Corton, Christopher Lau, Lander Foquet, Greg Bial, Udayan Apte

**Author notes:** **Corresponding Author**: Udayan Apte, PhD, DABT, Department of Pharmacology, Toxicology, and Therapeutics University of Kansas Medical Center, 3901 Rainbow Blvd., MS1018, Kansas City, KS 66160.

## Abstract

**Background:** Per- and polyfluoroalkyl substances (PFAS) are persistent organic pollutants with myriad adverse effects. While perfluorooctanoic acid (PFOA) and perfluorooctane sulfonic acid (PFOS) are the most common contaminants, levels of replacement PFAS, such as perfluoro-2-methyl-3-oxahexanoic acid (GenX), are increasing. In rodents, PFOA, PFOS, and GenX have several adverse effects on the liver, including nonalcoholic fatty liver disease.

**Objective:** We aimed to determine human-relevant mechanisms of PFAS induced adverse hepatic effects using FRG liver-chimeric humanized mice with livers repopulated with functional human hepatocytes.

**Methods:** Male humanized mice were treated with 0.067 mg/L of PFOA, 0.145 mg/L of PFOS, or 1 mg/L of GenX in drinking water for 28 days. Liver and serum were collected for pathology and clinical chemistry, respectively. RNA-sequencing coupled with pathway analysis was used to determine molecular mechanisms.

**Results:** PFOS caused a significant decrease in total serum cholesterol and LDL/VLDL, whereas GenX caused a significant elevation in LDL/VLDL with no change in total cholesterol and HDL. PFOA had no significant changes in serum LDL/VLDL and total cholesterol. All three PFAS induced significant hepatocyte proliferation. RNA-sequencing with alignment to the human genome showed a total of 240, 162, and 619 differentially expressed genes after PFOA, PFOS, and GenX exposure, respectively. Upstream regulator analysis revealed inhibition of NR1D1, a transcriptional repressor important in circadian rhythm, as the major common molecular change in all PFAS treatments. PFAS treated mice had significant nuclear localization of NR1D1. *In silico* modeling showed PFOA, PFOS, and GenX potentially interact with the DNA-binding domain of NR1D1.

**Discussion:** These data implicate PFAS in circadian rhythm disruption via inhibition of NR1D1. These studies show that FRG humanized mice are a useful tool for studying the adverse outcome pathways of environmental pollutants on human hepatocytes in situ.
