## Supplementary material for "Identifying Human Specific Adverse Outcome Pathways of Per- and Polyfluoroalkyl Substances Using Liver-Chimeric Humanized Mice": Table S1

### Sheet: Sheet1
Western Blotting					Immunohistochemistry
Antigen	Dillution	Company	Catalog #		Antigen	Dillution	Company	Catalog #
Histone 3	1:1000	Cell Signaling Technology	14269		PCNA	1:16000	Cell Signaling Technology	2586
α-Tubulin	1:1000	Cell Signaling Technology	2144		Ki67	1:400	Cell Signaling Technology	12202
beta-actin	1:5000	Cell Signaling Technology	4970		NR1D1	1:300	Cell Signaling Technology	13418
GAPDH	1:5000	Cell Signaling Technology	2118		BMAL1	1:200	Cell Signaling Technology	14020
p-Rb	1:1000	Cell Signaling Technology	8516		CLOCK	1:300	Cell Signaling Technology	5157
Cyclin D1	1:1000	Cell Signaling Technology	2978		FAH	1:400	Yecuris, Inc.	20-0034
CDK4	1:1000	Cell Signaling Technology	2906		Anti-rabbit IgG, Biotinylated	1:400	Jackson Immuno Research	111-165-144
CDK1	1:1000	Abcam	ab131450		Anti-mouse IgG, Biotinylated	1:400	Jackson Immuno Research	115-065-166
NR1D1	1:1000	Cell Signaling Technology	13418
BMAL1	1:1000	Cell Signaling Technology	14020
CLOCK	1:1000	Cell Signaling Technology	5157
Anti-rabbit IgG, HRP-linked	1:5000	Cell Signaling Technology	7074
Anti-mouse IgG, HRP-linked	1:5000	Cell Signaling Technology	7076
