## Supplementary material for "Identifying Human Specific Adverse Outcome Pathways of Per- and Polyfluoroalkyl Substances Using Liver-Chimeric Humanized Mice": Table S2

### Sheet: Sheet1
Human Gene	Forward (5' → 3')	Reverse (5' → 3')		Mouse Gene	Forward (5' → 3')	Reverse (5' → 3')
18S	ACG GAA GGG CAC CAC CAG GA	CAC CAC CAC CCA CGG AAT CG		Gapdh	TGA CCT CAA CTA CAT GGT CTA CA	CTT CCC ATT CTC GGC CTT G
CCND1	CAT CTA CAC CGA CAA CTC CAT C	TCT GGC ATT TTG GAG AGG AAG		Cpt1a	AGA TCA ATC GGA CCC TAG ACA C	CAG CGA GTA GCG CAT AGT CA
NR1D1	ATC GTC CGC ATC AAT CGC AA	CTG CTT CTC TCG TTT GGG GAT		Hmgcs2	GTG GTC TGT GGT GAC ATT G	TTG CTC GAG GAC CAG AG
CRY2	AAC CAC GAC GAG ACC TAC G	GAG TTG GCG TTC ATT CGG G
PER2	GAC ATG AGA CCA ACG AAA ACT GC	AGG CTA AAG GTA TCT GGA CTC TG
PER1	ACG GGC CGA ATC GTC TAC A	TGG AAC CAT AGA AGA CTC CCA C
GAPDH	ACA ACT TTG GTA TCG TGG AAG G	GCC ATC ACG CCA CAG TTT C
CPT1A	ATC AAT CGG ACT CTG GAA ACG G	TCA GGG AGT AGC GCA TGG T
HMGCS2	CAG TCC AAG AGG ACA TCA ACT C	CAG TGC CTA CTT CCA GCC TG
ARNTL	CAT TAA GAG GTG CCA CCA ATC C	TCA TTC TGG CTG TAG TTG AGG A
